# A hyperparameter-randomized ensemble approach for robust clustering across diverse datasets

**DOI:** 10.1101/2023.12.18.571953

**Authors:** Sarah M. Goggin, Eli R. Zunder

## Abstract

Clustering analysis is widely used to group objects by similarity, but for complex datasets such as those produced by single-cell analysis, the currently available clustering methods are limited by accuracy, robustness, ease of use, and interpretability. To address these limitations, we developed an ensemble clustering method with hyperparameter randomization that outperforms other methods across a broad range of single-cell and synthetic datasets, without the need for manual hyperparameter selection. In addition to hard cluster labels, it also outputs soft cluster memberships to characterize continuum-like regions and per cell overlap scores to quantify the uncertainty in cluster assignment. We demonstrate the improved clustering interpretability from these features by tracing the intermediate stages between handwritten digits in the MNIST dataset, and between tanycyte subpopulations in the hypothalamus. This approach improves the quality of clustering and subsequent downstream analyses for single-cell datasets, and may also prove useful in other fields of data analysis.
