## Supplemental Table 1 for "A hyperparameter-randomized ensemble approach for robust clustering across diverse datasets"

### Sheet: methods
Name	Reference	Software	Software language	Software Link	Base clustering method	Scalability	Requires hyperparameter tuning?	Confidence/stability?	Consensus/ensemble?	Soft/fuzzy?	Modality-specific?
K-means	[74]	yes (many)	many	https://scikit-learn.org/stable/modules/generated/sklearn.cluster.KMeans.html	-	high cell number, high feature number	yes (k number of clusters)	no	no	no	no
Agglomerative	[74]	yes (many)	many	https://scikit-learn.org/stable/modules/generated/sklearn.cluster.AgglomerativeClustering.html	-	moderate cell number, high feature number	yes (number of clusters or distance threshold)	no	no	no	no
Phenograph	[60]	yes	python, R	https://github.com/dpeerlab/phenograph	graph-based community detection	high cell number, moderate feature number	yes (at minimum: k nearest neighbors, resolution for community detection)	no	no	no	no
SINCERA	[73]	yes	R	https://research.cchmc.org/pbge/sincera.html	hierarchical	moderate cell number, high feature number	yes (number of clusters or distance threshold)	yes - cluster level	no	no	somewhat - hyperparameters and recommended workflow
SC3	[24]	yes	R	https://bioconductor.org/packages/release/bioc/html/SC3.html	k-means, hierarchical	low cell number, high feature number	yes (number of eigenvectors)	yes - cluster level	yes	no	somewhat - hyperparameters and recommended workflow
SC3s	[25]	yes	python, R	https://github.com/hemberg-lab/sc3s	k-means	high cell number, high feature number	yes (k number of clusters)	no	yes	no	somewhat - hyperparameters and recommended workflow
Seurat	[72]	yes	R	https://satijalab.org/seurat/	graph-based community detection	moderate/high cell number, high feature number	yes (at minimum: k nearest neighbors, resolution for community detection)	no	no	no	somewhat - hyperparameters and recommended workflow
Scanpy	[33]	yes	python	https://scanpy.readthedocs.io/en/stable/	graph-based community detection	high cell number, high feature number	yes (k nearest neighbors, resolution for community detection)	no	no	no	somewhat - hyperparameters and recommended workflow
