## Supplemental Table 2 for "A hyperparameter-randomized ensemble approach for robust clustering across diverse datasets"

### Sheet: datasets
Data set	Train/Test	Category	# Cells/ instances	# Features	Published # Classes	Annotation Source	Tissue	Protocol	Reference	Data download link
Deng	train	scRNA-seq	268	22431	6	experimental condition - developmental stage	Mouse embryo	Smart-Seq2	Deng et al., 2014	https://hemberg-lab.github.io/scRNA.seq.datasets/mouse/edev/#deng
Usoskin	train	scRNA-seq	622	25334	4, 8, and 11	clustering	Mouse brain	STRT-Seq	Usoskin et al., 2015	https://hemberg-lab.github.io/scRNA.seq.datasets/mouse/brain/#usoskin
Zeisel	train	scRNA-seq	3005	19972	9 and 47	clustering	Mouse brain	STRT-Seq	Zeisel et al., 2015	https://hemberg-lab.github.io/scRNA.seq.datasets/mouse/brain/#zeisel
Kolodziejczyk	train	scRNA-seq	704	38653	3	experimental condition - culture media	Mouse embryo stem cells	SMARTer	Kolodziejczyk et al., 2015	https://hemberg-lab.github.io/scRNA.seq.datasets/mouse/esc/#kolodziejczyk
Campbell	train	scRNA-seq	21086	26774	21	clustering	Mouse arcuate nucleus and median eminence	Drop-seq	Campbell et al., 2017	https://hemberg-lab.github.io/scRNA.seq.datasets/mouse/brain/
Tasic	train	scRNA-seq	12832	42625	4, 22, and 110	clustering	Primary mouse visual cortex	SMART-Seq v4	Tasic et al., 2018	https://www.ncbi.nlm.nih.gov/geo/query/acc.cgi?acc=GSE115746
Gokce	train	scRNA-seq	1208	16673	10	clustering	Mouse striatum	Smart-Seq2	Gokce et al., 2016	https://www.ncbi.nlm.nih.gov/geo/query/acc.cgi?acc=GSE82187
Samusik	train	Other single cell (mass cytometry)	86864	39	24	expert manual gating (not all cells were assigned)	Mouse bone marrow	CyTOF	Samusik et al., 2016	https://github.com/lmweber/HDCytoData
Levine (32dim)	train	Other single cell (mass cytometry)	265627	32	14	expert manual gating (not all cells were assigned)	Human bone marrow healthy donors	CyTOF	Levine et al., 2015	https://github.com/lmweber/HDCytoData
Levine (13dim)	train	Other single cell (mass cytometry)	167044	13	24	expert manual gating (not all cells were assigned)	Human bone marrow healthy donors	CyTOF	Levine et al., 2015	https://github.com/lmweber/HDCytoData
Keeler (10k)	train	Other single cell (mass cytometry)	10000	37	41	clustering	Mouse dorsal root ganglion	CyTOF	Keeler et al., 2022	https://community.cytobank.org/cytobank/experiments/102249
Keeler (100k)	train	Other single cell (mass cytometry)	100000	37	41	clustering	Mouse dorsal root ganglion	CyTOF	Keeler et al., 2022	https://community.cytobank.org/cytobank/experiments/102249
Keeler (full)	train	Other single cell (mass cytometry)	532926	37	41	clustering	Mouse dorsal root ganglion	CyTOF	Keeler et al., 2022	https://community.cytobank.org/cytobank/experiments/102249
Yan	test	scRNA-seq	90	20214	6	experimental condition - developmental stage	Human embryo	Tang	Yan et al., 2013	https://hemberg-lab.github.io/scRNA.seq.datasets/human/edev/
Goolam	test	scRNA-seq	124	41480	5	experimental condition - developmental stage	Mouse embryo	Smart-Seq2	Goolam et al., 2016	https://hemberg-lab.github.io/scRNA.seq.datasets/mouse/edev/#goolam
Pollen	test	scRNA-seq	301	23730	4 and 11	experimental condition - cell line	Human tissues	SMARTer	Pollen et al., 2014	https://hemberg-lab.github.io/scRNA.seq.datasets/human/tissues/#pollen
Patel	test	scRNA-seq	430	5948	5	experimental condition - different tumors	Human tissues	Smart-Seq	Patel et al., 2014	https://hemberg-lab.github.io/scRNA.seq.datasets/human/tissues/#patel
Darmanis	test	scRNA-seq	466	20214	9	clustering (supervised and unsupervised with high concordance)	Human brain	SMARTer	Darmanis et al., 2015	https://hemberg-lab.github.io/scRNA.seq.datasets/human/brain/#darmanis
Camp (Liver)	test	scRNA-seq	777	19020	7	clustering	Human liver	SMARTer	Camp et al., 2017	https://hemberg-lab.github.io/scRNA.seq.datasets/human/liver/
Xin	test	scRNA-seq	1600	39851	8	single marker gene per established cell type	Human pancreas	SMARTer	Xin et al., 2016	https://hemberg-lab.github.io/scRNA.seq.datasets/human/pancreas/#xin
Baron (Mouse)	test	scRNA-seq	1886	14878	13	clustering, with biological validation	Mouse pancreas	inDrop	Baron et al., 2016	https://hemberg-lab.github.io/scRNA.seq.datasets/mouse/pancreas/
Muraro	test	scRNA-seq	2126	19140	10	clustering	Human pancreas	CEL-Seq2	Muraro et al., 2016	https://hemberg-lab.github.io/scRNA.seq.datasets/human/pancreas/#muraro
Klein	test	scRNA-seq	2717	24175	4	experimental condition - collection day	Mouse embryo stem cells	inDrop	Klein et al., 2015	https://hemberg-lab.github.io/scRNA.seq.datasets/mouse/esc/
Romanov	test	scRNA-seq	2881	24341	7	clustering	Mouse brain	SMARTer	Romanov et al., 2017	https://hemberg-lab.github.io/scRNA.seq.datasets/mouse/brain/#romanov
Lake	test	scRNA-seq	3042	25123	16	clustering	Human brain	Fluidigm C1	Lake et al., 2016	https://hemberg-lab.github.io/scRNA.seq.datasets/human/brain/#lake
Puram	test	scRNA-seq	5902	23686	10	clustering	Human tissues	Smart-Seq2	Puram et al., 2017	https://www.ncbi.nlm.nih.gov/geo/query/acc.cgi?acc=GSE103322
Montoro	test	scRNA-seq	7193	27716	7	clustering	Human pancreas	Smart-Seq2	Montoro et al., 2018	https://www.ncbi.nlm.nih.gov/geo/query/acc.cgi?acc=GSE103354
Baron (Human)	test	scRNA-seq	8569	20125	14	clustering, but very good clustering that was biologically validated	Human pancreas	inDrop	Baron et al., 2016	https://hemberg-lab.github.io/scRNA.seq.datasets/human/pancreas/
Chen	test	scRNA-seq	12089	23284	46	clustering	Mouse brain	Drop-seq	Chen et al., 2017	https://hemberg-lab.github.io/scRNA.seq.datasets/mouse/brain/#chen
Hochgerner	test	scRNA-seq	18213	27998	13	clustering	Postnatal developing dentate gyrus (P1 and P5)	10x Genomics	Hochgerner et. al., 2018	https://linnarssonlab.org/dentate/
Zilionis	test	scRNA-seq	34558	41861	9	classification based on protein markers	Human lung	inDrop	Zilionis et al., 2019	https://singlecell.broadinstitute.org/single_cell/study/SCP739/
Macosko	test	scRNA-seq	44808	23288	12	clustering	Mouse retina	Drop-seq	Macosko et al., 2015	https://hemberg-lab.github.io/scRNA.seq.datasets/mouse/retina/
Hrvatin	test	scRNA-seq	48266	25187	8	clustering	Mouse visual cortex	inDrop	Hrvatin et al., 2018	https://www.ncbi.nlm.nih.gov/geo/query/acc.cgi?acc=GSE102827
Tabula Muris	test	scRNA-seq	54439	23337	40	clustering	Mouse tissues	10X Genomics	Schaum et al., 2018	https://doi.org/10.6084/m9.figshare.5968960.v3
Karagiannis	test	scRNA-seq	72914	19012	12	clustering	Human blood	10X Genomics	Karagiannis et al., 2020	https://singlecell.broadinstitute.org/single_cell/study/SCP587/
Darrah	test	scRNA-seq	162490	32437	14	clustering	Human blood	Drop-seq	Darrah et al., 2020	https://www.ncbi.nlm.nih.gov/geo/query/acc.cgi?acc=GSE139598
Sullivan	test	scRNA-seq	14402	3000	4	clustering	Integrated dataset of murine tanycytes	mixed	Sullivan et al., 2022	https://data.mendeley.com/datasets/w8yw2c92jg/1
Bodenmiller	test	Other single cell (mass cytometry)	172791	24	14	clustering	Human PBMC	CyTOF	Bodenmiller et al., 2012	http://bioconductor.org/packages/HDCytoData.
Kreig (antiPD1)	test	Other single cell (mass cytometry)	85715	24	7	clustering	Human PBMC, melanoma, anti-PD1 therapy	CyTOF	Krieg et al., 2018	https://github.com/lmweber/HDCytoData
MNIST	test	Not single cell	70000	784	10	true intended digit	Images of handwritten digits	NA	Lecun et al., 1998	https://keras.io/api/datasets/mnist/
Sattelite Images	test	Not single cell	6435	36	6	true class	Landsat sattelite images of U.S. federal land	NA	https://archive.ics.uci.edu/dataset/146/statlog+landsat+satellite	https://archive.ics.uci.edu/dataset/146/statlog+landsat+satellite
